# Correcting differential gene expression analysis for cyto-architectural alterations in substantia nigra of Parkinson’s disease patients reveals known and potential novel disease-associated genes and pathways

**DOI:** 10.1101/2021.05.25.445590

**Authors:** Ferraro Federico, Fevga Christina, Bonifati Vincenzo, Mandemakers Wim, Mahfouz Ahmed, Reinders Marcel

**Affiliations:** Department of Clinical Genetics, Erasmus MC, University Medical Center Rotterdam, Rotterdam, the Netherlands; Delft Bioinformatics Lab, Delft University of Technology, Delft, the Netherlands; Leiden Computational Biology Center, Leiden, the Netherlands; Department of Biomedical Data Sciences, Section Molecular Epidemiology, Leiden University Medical Center, Leiden, the Netherlands; Department of Human Genetics, Leiden University Medical Center, Leiden, the Netherlands

## Abstract

Several studies have analyzed gene expression profiles in the substantia nigra to better understand the pathological mechanisms causing Parkinson’s disease (PD). However, the concordance between the identified gene signatures in these individual studies was generally low. This might be caused by a change in cell type composition as loss of dopaminergic neurons in the substantia nigra pars compacta is a hallmark of PD. Through an extensive meta-analysis of nine previously published microarray studies, we demonstrated that a big proportion of the detected differentially expressed genes was indeed caused by cyto-architectural alterations due to the heterogeneity in the neurodegenerative stage and/or technical artifacts. After correcting for cell composition, we identified a common signature that deregulated the previously unreported ammonium transport, as well as known biological processes including bioenergetic pathways, response to proteotoxic stress, and immune response. By integrating with protein-interaction data, we shortlisted a set of key genes, such as *LRRK2, PINK1*, and *PRKN* known to be related to PD; others with compelling evidence for their role in neurodegeneration, such as GSK3β, WWOX, and VPC; as well as novel potential players in the PD pathogenesis, including *NTRK1, TRIM25, ELAVL1*. Together, these data showed the importance of accounting for cyto-architecture in these analyses and highlight the contribution of multiple cell types and novel processes to PD pathology providing potential new targets for drug development.

**Significance Statement:** The exploration of the transcriptomic landscape in PD is pivotal for the understanding of the pathological mechanisms of this disease. Nonetheless, little attention has been paid to the influence of cell composition on the transcriptome even though it is known that cyto-architecture undergoes major alterations in neurodegenerative diseases such as PD. Our study signifies that changes in cellular architecture of human *substantia nigra* in PD have a strong effect on the set of detected differentially expressed genes. By reanalyzing the data and accounting for cell composition, we provide an updated description of deregulated biological processes in PD and nominate a shortlist of PD-associated genes for further investigations.
