## Supplementary material for "Correcting differential gene expression analysis for cyto-architectural alterations in substantia nigra of Parkinson’s disease patients reveals known and potential novel disease-associated genes and pathways": EDT2-1

### Sheet: Sheet 1
Extended Data Table 2-1: Results of the linear model to test the differences in the estimates of the cell types between CTRL and PD.
Study	cell	term	estimate	std.error	statistic	p.value
GSE7621	OPCs	StatusPD	-0.033773	0.00813539	-4.15137	0.000416888
GSE8397	OPCs	StatusPD	0.0330147	0.00835786	3.95014	0.0019273
GSE8397	ODCs	StatusPD	0.0477981	0.0125179	3.81838	0.00244669
GSE49036	OPCs	StatusPD	-0.0637748	0.0186187	-3.4253	0.00283729
GSE49036	ODCs	StatusPD	0.0371573	0.0112857	3.29242	0.00383014
GSE8397	Neurons	StatusPD	-0.113373	0.0367749	-3.0829	0.00948672
GSE49036	Neurons	StatusPD	-0.0616513	0.0216913	-2.84221	0.0104183
GSE49036	Microglia	StatusPD	0.0415565	0.0153199	2.71259	0.0138089
GSE20164	Neurons	StatusPD	-0.105626	0.0358902	-2.94304	0.0216196
GSE42966	Microglia	StatusPD	-0.0339101	0.0139277	-2.43473	0.0351648
GSE42966	ODCs	StatusPD	0.0415944	0.0180338	2.30647	0.04377
GSE20163	Neurons	StatusPD	-0.0339324	0.0164153	-2.06712	0.0577331
GSE7621	Endothelial Cells	StatusPD	0.0292737	0.015578	1.87917	0.0735344
GSE20163	Endothelial Cells	StatusPD	0.0302935	0.0166188	1.82285	0.0897489
GSE7621	Neurons	StatusPD	-0.0487031	0.0275239	-1.76948	0.0906746
GSE20292	Neurons	StatusPD	-0.0276822	0.0157271	-1.76016	0.0922795
GSE20163	Astrocytes	StatusPD	-0.026056	0.0147885	-1.76191	0.0998957
GSE7621	Microglia	StatusPD	0.0262537	0.0156847	1.67384	0.108323
GSE20163	OPCs	StatusPD	0.0242047	0.0148216	1.63307	0.124735
GSE49036	Astrocytes	StatusPD	0.0241274	0.0150951	1.59836	0.126461
GSE20164	Endothelial Cells	StatusPD	0.0445631	0.0257114	1.73321	0.126657
GSE7621	Astrocytes	StatusPD	0.020383	0.0134359	1.51705	0.143492
GSE42966	OPCs	StatusPD	0.0232462	0.0147036	1.58099	0.144961
GSE8397	Endothelial Cells	StatusPD	0.0166348	0.0111747	1.48861	0.162394
GSE20164	Astrocytes	StatusPD	0.0300045	0.0195277	1.53651	0.168294
GSE20164	OPCs	StatusPD	0.0234129	0.016947	1.38154	0.209599
GSE49036	Endothelial Cells	StatusPD	0.0225848	0.0174475	1.29444	0.211024
GSE20292	Endothelial Cells	StatusPD	0.0176836	0.0155912	1.13421	0.268916
GSE20163	ODCs	StatusPD	0.0154604	0.0143705	1.07584	0.300191
GSE20333	OPCs	StatusPD	-0.0249666	0.0282336	-0.884288	0.402334
GSE42966	Neurons	StatusPD	-0.0590537	0.0677429	-0.871732	0.403798
GSE20333	Endothelial Cells	StatusPD	0.0362711	0.0418446	0.866806	0.411291
GSE20333	Microglia	StatusPD	0.0241471	0.0326152	0.740362	0.480242
GSE43490	ODCs	StatusPD	0.0564554	0.0765324	0.737667	0.481791
GSE8397	Microglia	StatusPD	0.0179126	0.0250311	0.715615	0.487921
GSE42966	Astrocytes	StatusPD	0.0145547	0.0211562	0.687966	0.507118
GSE42966	Endothelial Cells	StatusPD	0.0135685	0.0224342	0.604811	0.558777
GSE20333	Neurons	StatusPD	-0.017012	0.0298101	-0.570678	0.583887
GSE20292	Astrocytes	StatusPD	0.00718088	0.0142651	0.503389	0.619694
GSE20292	ODCs	StatusPD	0.00659131	0.0132207	0.498559	0.623038
GSE7621	ODCs	StatusPD	0.00656581	0.0135738	0.483712	0.63337
GSE20163	Microglia	StatusPD	-0.00997016	0.0206894	-0.481896	0.637326
GSE20333	Astrocytes	StatusPD	-0.0306602	0.0692178	-0.442953	0.669533
GSE20333	ODCs	StatusPD	0.0122207	0.0328915	0.371544	0.71988
GSE20292	OPCs	StatusPD	-0.00779023	0.0228758	-0.340544	0.736677
GSE43490	Astrocytes	StatusPD	-0.031689	0.094909	-0.333888	0.747048
GSE43490	OPCs	StatusPD	0.0318007	0.105531	0.301339	0.77084
GSE43490	Neurons	StatusPD	-0.0527571	0.182622	-0.288886	0.780013
GSE20292	Microglia	StatusPD	0.00401668	0.0152642	0.263144	0.794888
GSE43490	Microglia	StatusPD	-0.0302253	0.12121	-0.249364	0.809363
GSE20164	ODCs	StatusPD	0.0035598	0.0166816	0.213397	0.8371
GSE43490	Endothelial Cells	StatusPD	0.0264154	0.127223	0.207631	0.840705
GSE20164	Microglia	StatusPD	0.00408612	0.0357556	0.114279	0.912225
GSE8397	Astrocytes	StatusPD	-0.00198709	0.0221169	-0.0898448	0.929893
