## Supplementary material for "Correcting differential gene expression analysis for cyto-architectural alterations in substantia nigra of Parkinson’s disease patients reveals known and potential novel disease-associated genes and pathways": EDT2-2

### Sheet: Sheet 1
Extended Data Table 2-2: Results of the metafor meta-analysis of the cell estimates across the studies.
CellType	beta	se	p.value	ci.lb	ci.ub	tau2	se.tau2	QE	QEp	I2	H2	BHp
Neurons	-0.966130712915972	0.172757	0.000000022391065985996	-1.30473	-0.627534	0	0.130249669974257	4.94534484774788	0.763401474092347	0	1	1.34346e-07
Astrocytes	0.177657957266947	0.175031	0.310101967948936	-0.165397	0.520713	0.0276916506916149	0.135025425203914	9.42517832917815	0.307706762900838	10.0224039625214	1.11138777211103	0.372122
OPCs	0.187769650469038	0.422715	0.656898478012436	-0.640736	1.01628	1.30824758064846	0.803286081272375	42.6042363569398	0.00000104275945823037	82.4327147307414	5.69239916511133	0.656898
Microglia	0.224015519886466	0.203947	0.272030327878559	-0.175714	0.623745	0.1181262079378	0.184773543462578	12.5555746632087	0.128083364293089	31.9355644513311	1.46919605215114	0.372122
Endothelial Cells	0.644769466666874	0.166948	0.000112418456808664	0.317557	0.971982	0	0.121852187985709	1.67560122423502	0.989394458366301	0	1	0.000337255
ODCs	0.872365202504055	0.23704	0.000233004849842472	0.407776	1.33695	0.221957736287662	0.249998363819677	14.4877351486429	0.0699056328224355	44.8944693146505	1.81469988141474	0.00046601
