## Supplementary material for "Correcting differential gene expression analysis for cyto-architectural alterations in substantia nigra of Parkinson’s disease patients reveals known and potential novel disease-associated genes and pathways": EDT2-4

### Sheet: Sheet 1
Extended Data Table 2-4: Results of the EWCE of the up-regulated and down-regulated genes from the cell-proportions-aware LMM in the GSE140231 summary expression matrix.
CellType	DEGs_Direction	p.value	fold_change	sd_from_mean	BH_adjusted_p
ODCs	Up	0.9721	0.736112	-1.7215	1
Astrocytes	Up	0.9831	0.74263	-1.91992	1
Microglia	Up	0.5016	0.989555	-0.0639833	1
OPCs	Up	0.0063	1.39267	2.72509	0.0378
Neurons	Up	0.1109	1.20767	1.24352	0.4436
Endothelial Cells	Up	0.4863	0.995537	-0.0186973	1
ODCs	Down	1	0.476951	-3.81695	1
Astrocytes	Down	0.3959	1.02573	0.21402	1
Microglia	Down	0.9999	0.577505	-2.91415	1
OPCs	Down	0.8841	0.845706	-1.18693	1
Neurons	Down	0	2.13698	7.62192	0
Endothelial Cells	Down	0.6548	0.90474	-0.441935	1
