## Supplementary material for "Correcting differential gene expression analysis for cyto-architectural alterations in substantia nigra of Parkinson’s disease patients reveals known and potential novel disease-associated genes and pathways": EDT4-2

### Sheet: Sheet 1
Extended Data Table 4-2: Results of EWCE for the nodes in the network and the central proteins.
Category	CellType	p.value	fold_change	sd_from_mean	BH_adjusted_p
Central Proteins	ODCs	0.9999	0.734506	-3.58636	1
Central Proteins	Astrocytes	0.988	0.863219	-2.13891	1
Central Proteins	Microglia	0.7888	0.937581	-0.812256	1
Central Proteins	OPCs	0.5778	0.985293	-0.212473	1
Central Proteins	Neurons	0.4892	0.999498	-0.00622318	1
Central Proteins	Endothelial Cells	0	1.75046	6.47544	0
Entire Network	ODCs	1	0.798156	-16.2555	1
Entire Network	Astrocytes	1	0.915475	-7.73083	1
Entire Network	Microglia	0.7852	0.98934	-0.798117	1
Entire Network	OPCs	0.9996	0.961331	-3.31393	1
Entire Network	Neurons	0	1.10073	7.41485	0
Entire Network	Endothelial Cells	0	1.37256	18.9285	0
